# The five *Urochloa* spp. used in development of tropical forage cultivars originate from defined subpopulations with differentiated gene pools

**DOI:** 10.1101/2021.07.21.453213

**Authors:** J Higgins, P Tomaszewska, TK Pellny, V Castiblanco, J Arango, J Tohme, T Schwarzacher, RA Mitchell, JS Heslop-Harrison, JJ De Vega

## Abstract

**Background and Aims:** *Urochloa* (syn. *Brachiaria*, and including some *Panicum* and *Megathyrus*) is a genus of tropical and subtropical grasses widely sown as forage to feed ruminants in the tropics. A better understanding of the diversity among *Urochloa* spp. allow us to leverage its varying ploidy levels and genome composition to accelerate its improvement, following the example from other crop genera.

**Methods:** We explored the genetic make-up and population structure in 111 accessions, which comprise the five *Urochloa* species used for the development of commercial cultivars. These accessions are conserved from wild materials from collection sites at their centre of origin in Africa. We used RNA-seq, averaging 40M reads per accession, to generate 1,167,542 stringently selected SNP markers that tentatively encompassed the complete *Urochloa* gene pool used in breeding.

**Key Results:** We identified ten subpopulations, which had no relation with geographical origin and represented ten independent gene pools, and two groups of admixed accessions. Our results support a division in *U. decumbens* by ploidy, with a diploid subpopulation closely related to *U. ruziziensis*, and a tetraploid subpopulation closely related to *U. brizantha*. We observed highly differentiated gene pools in *U. brizantha*, which were not related with origin or ploidy. Particularly, one *U. brizantha* subpopulation clustered distant from the other *U. brizantha* and *U. decumbens* subpopulations, so likely containing unexplored alleles. We also identified a well-supported subpopulation containing both polyploid *U. decumbens* and *U. brizantha* accessions; this was the only group containing more than one species and tentatively constitutes an independent “mixed” gene pool for both species. We observed two gene pools in *U. humidicola*. One subpopulation, “humidicola-2”, was much less common but likely includes the only known sexual accession in the species.

**Conclusions:** Our results offered a definitive picture of the available diversity in *Urochloa* to inform breeding and resolve questions raised by previous studies. It also allowed us identifying prospective founders to enrich the breeding gene pool and to develop genotyping and genotype-phenotype association mapping experiments.

**HIGHLIGHT:** We clarified the genetic make-up and population structure of 111 *Urochloa* spp. forage grasses to inform cultivar development.
