## Supplementary table 1 for "The five *Urochloa* spp. used in development of tropical forage cultivars originate from defined subpopulations with differentiated gene pools"

### Sheet: Sheet1
Sample_ID	Accession_number_genebank	Species	Group	Subpopulation	Ploidy (based on Tomazeska 2021b)	Chr_number from Tomazeska 2021B	Donor	CIAT_Growth.habitat	CIAT_Height..cm	CIAT_Country	CIAT_Province	CIAT_Altitud..msnm..	CIAT_Latitud..decimal..	CIAT_Longitud..decimal..	CIAT_date collection.pau	PCA_PC1	PCA_PC2	PCA_PC3
2	26172	U. ruziziensis	agamic-group-1	ruziziensis	2	C18	CIAT	Postrated	70	Burundi	Cibitoke	1510	-2.8833	29.3333	1985-05-15	157.071	-54.2254	46.309
4	26295	U. ruziziensis	agamic-group-1	ruziziensis	2	C18	CIAT	SEMIERECT	80	Rwanda	Kibungo	1630	-2.1	30.55	1985-05-03	154.367	-54.0073	47.1279
5	26348	U. ruziziensis	agamic-group-1	ruziziensis	2	C18	CIAT	Postrated	70	Rwanda	Kibuye	1580	-2.1333	29.3	1985-05-06	154.748	-53.0934	45.7454
6	26170	U. ruziziensis	agamic-group-1	ruziziensis	2	C18	CIAT	Postrated	20	Burundi	Bubanza	860	-3.0833	29.25	1985-05-15	152.207	-51.9322	44.7836
7	26163	U. ruziziensis	agamic-group-1	ruziziensis	2	C18	CIAT	Postrated	60	Burundi	Cankuzo	1570	-3.2	30.55	1985-04-25	145.193	-48.0254	41.9233
8	26174	U. ruziziensis	agamic-group-1	ruziziensis	2	C18	CIAT	Postrated	50	Burundi	Bubanza	850	-3.15	29.2833	1985-05-15	156.043	-53.8271	46.0147
9	6419	U. ruziziensis	agamic-group-1	ruziziensis	2	C18	CIAT	SEMIERECT	60	Zaire		NA	NA	NA		153.082	-52.5925	45.3919
10	16102	U. ruziziensis	agamic-group-1	ruziziensis	2	C18	CIAT	Postrated	30	Unknown		NA	NA	NA		154.564	-53.1612	45.7627
11	606	U. decumbens	agamic-group-1	decumbens-P4	4	C36	CIAT	Semipostrated	90	Uganda		NA	NA	NA		152.278	-46.125	34.502
15	26112	U. decumbens	agamic-group-1	decumbens/brizantha	4	C36	CIAT	SEMIERECT	90	Burundi	Makamba	840	-4.35	29.6	1985-05-16	149.291	-42.811	30.7034
16	26182	U. decumbens	agamic-group-1	decumbens/brizantha	4	C36	CIAT	SEMIERECT	70	Burundi	Rutana	1220	-4.0167	30.0833	1985-04-26	145.023	-40.1683	28.4846
18	26308	U. decumbens	agamic-group-1	decumbens-P2	2	C18	CIAT	Postrated	60	Rwanda	Butare	1430	-2.4833	29.8833	1985-05-07	155.413	-52.8528	45.4913
19	6702	U. decumbens	agamic-group-1	decumbens-P4	4	C36	CIAT	SEMIERECT	80	Unknown		NA	NA	NA		141.576	-39.4067	28.3538
20	16497	U. decumbens	agamic-group-1	decumbens/brizantha	4	C36	CIAT	SEMIERECT	70	Kenya	South Nyanza	1500	-1.1167	34.55	1984-08-18	144.288	-38.3341	25.4672
21	16490	U. decumbens	agamic-group-1	decumbens/brizantha	4	C36	CIAT	Postrated	60	Kenya	Trans Nzoia	1880	1.05	34.9333	1984-08-13	140.552	-36.2917	23.7929
22	6370	U. decumbens	agamic-group-1	decumbens-P4	4	C36	CIAT	SEMIERECT	100	Unknown		NA	NA	NA		146.356	-42.5069	31.4239
23	26301	U. decumbens	agamic-group-1	decumbens-P2	2	C18	CIAT	Postrated	70	Rwanda	Byumba	1380	-1.4	30.4	1985-05-04	152.809	-51.1897	44.4359
24	6693	U. decumbens	agamic-group-1	decumbens/brizantha	4	C36	CIAT	SEMIERECT	90	Uganda	Lango	1000	2.2167	32.85	1971-12-12	148.669	-42.0771	29.6875
25	26183	U. decumbens	agamic-group-1	decumbens/brizantha	4	C36	CIAT	SEMIERECT	60	Burundi	Makamba	1530	-4.2667	29.7333	1985-05-17	142.63	-38.8523	27.5735
26	16498	U. decumbens	agamic-group-1	decumbens-P4	4	C36	CIAT	SEMIERECT	80	Kenya	Nandi	2050	0.2167	35.3	1984-08-25	147.022	-39.1497	25.7463
27	665	U. decumbens	agamic-group-1	decumbens-P4	4	C36	CIAT	SEMIERECT	90	Unknown		NA	NA	NA	1976-01-01	150.422	-44.8123	33.1832
28	26306	U. decumbens	agamic-group-1	decumbens-P2	?	C36	CIAT	Postrated	80	Rwanda	Gitarama	1450	-2.1833	29.95	1985-05-07	155.33	-53.0948	45.6018
29	26300	U. decumbens	agamic-group-1	decumbens-P2	2	C18	CIAT	Postrated	50	Rwanda	Byumba	1490	-1.4333	30.5667	1985-05-04	154.844	-52.5731	45.0838
30	6298	U. decumbens	agamic-group-1	decumbens-P4	4	C36	CIAT	SEMIERECT	60	Unknown		NA	NA	NA		148.449	-43.4403	32.1306
31	6132	U. decumbens	agamic-group-1	ruziziensis	2	C18	CIAT	Postrated	50	Uganda		NA	NA	NA		156.21	-53.8742	46.0673
32	16501	U. decumbens	agamic-group-1	decumbens-P4	4	C36	CIAT	SEMIERECT	80	Kenya	Trans Nzoia	1800	1.0667	34.9	1984-09-25	153.413	-48.8806	38.9842
33	26305	U. decumbens	agamic-group-1	decumbens-P2	2	C18	CIAT	Postrated	60	Rwanda	Kigali	1420	-1.9	30.1833	1985-05-05	155.401	-52.8129	45.3179
34	26569	U. decumbens	agamic-group-1	decumbens-P4	4	C36	CIAT	SEMIERECT	100	Unknown		NA	NA	NA		150.402	-44.7465	33.0918
35	26185	U. decumbens	agamic-group-1	decumbens-P2	2	C18	CIAT	Postrated	70	Burundi	Kirundo	1400	-2.45	30.1667	1985-05-19	152.905	-51.4813	44.6849
36	16122	U. brizantha	agamic-group-1	brizantha-2	5	C45	CIAT	SEMIERECT	60	Ethiopia	Welega	1990	9.55	35.45	1984-10-12	112.876	13.7807	-44.3213
37	16125	U. brizantha	agamic-group-2	brizantha-1	4	C36	CIAT	SEMIERECT	90	Ethiopia	Welega	1800	9.8167	35.0833	1984-10-12	6.98144	128.548	-181.042
38	16141	U. brizantha	agamic-group-2	brizantha-1	4	C36	CIAT	SEMIERECT	80	Ethiopia	Sidamo	2000	5.8667	39.1333	1984-10-25	10.2182	133.408	-190.211
39	16147	U. brizantha	agamic-group-2	brizantha-1	4	C36	CIAT	SEMIERECT	120	Ethiopia	Sidamo	1900	6.4667	38.35	1984-10-27	6.91203	140.29	-201.401
40	16149	U. brizantha	agamic-group-1	brizantha-2	5	C45	CIAT	SEMIERECT	80	Ethiopia	Sidamo	1610	5.2167	38.3	1984-10-28	110.121	15.6133	-46.1349
41	16152	U. brizantha	agamic-group-1	brizantha-2	4	C36	CIAT	SEMIERECT	70	Ethiopia	Sidamo	1950	6.8	37.75	1984-10-30	110.663	14.4328	-44.4259
42	16153	U. brizantha	agamic-group-1	brizantha-2	6	C54	CIAT	SEMIERECT	70	Ethiopia	Gamo Gofa	1450	6.1833	37.5667	1984-10-31	113.224	11.1593	-41.208
43	16170	U. brizantha	agamic-group-1	brizantha-2	5	C45	CIAT	SEMIERECT	70	Ethiopia	Harerge	2000	9.3667	42.05	1984-11-09	106.451	21.4357	-53.6196
44	16173	U. brizantha	agamic-group-1	decumbens/brizantha	4	C36	CIAT	SEMIERECT	60	Ethiopia	Harerge	2120	9.45	41.8167	1984-11-11	130.513	-18.267	-0.327337
45	16290	U. brizantha	agamic-group-1	brizantha-2	5	C45	CIAT	SEMIERECT	90	Ethiopia	Kaffa	1760	7.95	37.4333	1984-11-17	111.269	15.3018	-46.3664
46	16292	U. brizantha	agamic-group-2	brizantha-1	4	C45	CIAT	SEMIERECT	180	Ethiopia	Kaffa	1770	7.3833	36.3	1984-11-19	-6.07967	151.822	-212.245
47	16296	U. brizantha	agamic-group-1	brizantha-2	5	C45	CIAT	SEMIERECT	80	Ethiopia	Kaffa	1740	7.7167	37.1167	1984-11-20	113.165	13.5195	-44.6255
48	16472	U. brizantha	agamic-group-1	decumbens/brizantha	4	C36	CIAT	SEMIERECT	80	Kenya	Kwale	280	-4.1833	39.4833	1984-09-05	127.242	-17.1178	-0.884533
49	16480	U. brizantha	agamic-group-2	brizantha-1	5	C45	CIAT	SEMIERECT	70	Kenya	Trans Nzoia	1640	0.8833	35.9333	1984-09-26	13.8956	126.278	-181.108
50	16505	U. brizantha	agamic-group-1	ag-admixed	5	C45	CIAT	SEMIERECT	100	Kenya	Trans Nzoia	1860	0.9833	34.9667	1984-08-15	117.635	1.03316	-26.3229
51	16794	U. brizantha	agamic-group-2	brizantha-1	?	C18	CIAT	SEMIERECT	100	Zimbabwe	Mutasa	1450	-18.7833	32.5833	1985-02-27	3.72891	141.746	-201.748
52	16809	U. brizantha	agamic-group-2	brizantha-1	4	C36	CIAT	SEMIERECT	60	Zimbabwe	Marondera	1490	-18.0167	31.8167	1985-02-13	6.13944	139.548	-199.674
54	16842	U. brizantha	agamic-group-2	brizantha-1	4	C36	CIAT	SEMIERECT	70	Zimbabwe	Hwange	1020	-18.7833	26.9833	1985-03-09	0.317725	143.473	-202.808
55	26032	U. brizantha	agamic-group-1	decumbens/brizantha	4	C36	CIAT	Semipostrated	70	Zimbabwe	Marondera	1550	-18.15	31.8333	1985-03-15	135.114	-24.045	6.50052
56	26106	U. brizantha	agamic-group-2	brizantha-1	5	C45	CIAT	SEMIERECT	80	Burundi	Ruyigi	1560	-3.3	30.2667	1985-04-25	11.2074	127.665	-180.723
57	26109	U. brizantha	agamic-group-2	brizantha-1	4	C36	CIAT	Erect	160	Burundi	Cibitoke	1580	-2.9333	29.3	1985-05-15	4.44666	137.107	-193.87
58	26110	U. brizantha	agamic-group-1	ag-admixed	5	C45	CIAT	SEMIERECT	130	Burundi	Cibitoke	1510	-2.8833	29.3333	1985-05-15	129.111	-17.4921	-0.855267
59	26115	U. brizantha	agamic-group-2	brizantha-1	4	C36	CIAT	SEMIERECT	90	Burundi	Makamba	1530	-4.2667	29.7333	1985-05-17	4.79239	134.661	-190.659
61	6133	U. humidicola	U-humidicola	humidicola-1	7	C42	CIAT	Semipostrated	60	Zambia	Northern	1242	-10.15	31.8333	1972-02-04	-235.223	-109.546	-21.1376
62	16350	U. humidicola	U-humidicola	humidicola-1	6	C36	CIAT	Postrated	70	Ethiopia	Gojjam	1940	11.3667	37.0333	1984-11-30	-232.803	-106.932	-17.4867
63	16876	U. humidicola	U-humidicola	humidicola-1	6	C36	CIAT	Postrated	50	Zimbabwe	Urungwe	1080	-16.8667	29.4	1985-02-22	-230.262	-105.66	-18.5443
64	16880	U. humidicola	U-humidicola	humidicola-1	9	C54	CIAT	Postrated	70	Zimbabwe	Inyanga	1840	-18.2833	32.7167	1985-02-26	-228.645	-109.813	-17.8035
65	16894	U. humidicola	U-humidicola	humidicola-1	7	C42	CIAT		NA	Zimbabwe	Hwange	1050	-18.8667	27.1833	1985-03-09	-233.991	-106.908	-20.3217
66	26145	U. humidicola	U-humidicola	humidicola-1	6	C36	CIAT	Postrated	30	Burundi	Cankuzo	1570	-3.2	30.55	1985-04-25	-240.203	-110.983	-20.5852
68	26151	U. humidicola	U-humidicola	humidicola-1	6	C36	CIAT	Postrated	50	Burundi	Gitega	1780	-3.6667	29.85	1985-05-18	-223.756	-107.384	-18.746
69	26154	U. humidicola	U-humidicola	humidicola-1	6	C36	CIAT	Postrated	80	Burundi	Karuzi	1560	-3.15	30.15	1985-05-20	-219.826	-104.858	-18.9987
70	26155	U. humidicola	U-humidicola	humidicola-1	6	C36	CIAT	Semipostrated	60	Burundi	Gitega	1660	-3.5167	29.9667	1985-05-21	-215.513	-106.26	-14.9387
71	26159	U. humidicola	U-humidicola	humidicola-1	7	C42	CIAT	Postrated	40	Burundi		NA	NA	NA	1985-08-24	-221.59	-105.771	-19.1807
72	26375	U. humidicola	U-humidicola	humidicola-1	7	C42	CIAT	Postrated	70	Tanzania, United Republic Of	Iringa	1620	-8.7	34.9167	1985-07-22	-198.586	-94.8675	-14.9268
74	26413	U. humidicola	U-humidicola	humidicola-1	6	C36	CIAT	Postrated	80	Tanzania, United Republic Of	Iringa	1900	-8.4167	35.3333	1985-07-22	-220.405	-104.033	-17.3778
75	26425	U. humidicola	U-humidicola	humidicola-1	6	C36	CIAT	Postrated	85	Tanzania, United Republic Of	Mbeya	1410	-8.95	32.9	1985-07-30	-207.305	-97.1465	-14.7541
76	36083	U. humidicola	U-humidicola	humidicola-1	7	C42	CIAT	Semipostrated	50	Ethiopia	Sidamo	1790	5.86	39.1	1984-10-27	-231.572	-107.513	-20.2468
77	6013	U. humidicola	U-humidicola	humidicola-2	7	C42	CIAT	Semipostrated	90	South Africa		NA	NA	NA		-135.357	-38.9296	-8.90317
79	16867	U. humidicola	U-humidicola	humidicola-1	8	C48	CIAT	Postrated	80	Zimbabwe	Harare	1360	-18.0167	30.55	1985-02-12	-224.094	-104.316	-17.1478
80	16180	U. humidicola	U-humidicola	humidicola-1	7	C42	CIAT	Postrated	50	Ethiopia	Sidamo	2000	5.8667	39.1333	1984-10-25	-214.445	-98.5371	-15.5976
81	682	U. humidicola	U-humidicola	humidicola-2	6	C36	CIAT	Semipostrated	70	Unknown		NA	NA	NA		-137.715	-39.5238	-8.843
82	26570	U. humidicola	U-humidicola	humidicola-2	7	C42	CIAT	Semipostrated	80	Unknown		NA	NA	NA		-144.941	-39.2697	-10.507
83	679	U. humidicola	U-humidicola	humidicola-2	7	C42	CIAT	Semipostrated	70	Unknown		NA	NA	NA		-140.907	-40.0616	-9.90489
84	16882	U. humidicola	U-humidicola	humidicola-1	7	C42	CIAT	Semipostrated	60	Zimbabwe	Inyanga	1680	-18.15	31.8167	1985-02-26	-221.515	-105.877	-17.7045
85	26430	U. humidicola	U-humidicola	humidicola-1	7	C42	CIAT	Semipostrated	70	Tanzania, United Republic Of	Mbeya	630	-9.45	33.85	1985-08-01	-201.599	-94.2058	-15.933
86	26438	U. maxima	U-maxima	maxima	?	C42	CIAT	Postrated	80	Tanzania, United Republic Of	Iringa	1720	-8.1	35.4333	1985-07-21	-134.484	202.296	160.278
88	16887	U. humidicola	U-humidicola	humidicola-1	6	C36	CIAT	Postrated	70	Zimbabwe	Masvingo	1180	-20.0833	31.15	1985-03-02	-236.459	-109.189	-19.983
89	26573	U. humidicola	U-humidicola	humidicola-1	7	C42	CIAT	Postrated	70	Zimbabwe		NA	NA	NA		-229.807	-106.237	-20.3559
90	16871	U. humidicola	U-humidicola	humidicola-1	7	C42	CIAT	Semipostrated	60	Zimbabwe	Harare	1490	-17.1667	31.0667	1985-02-19	-236.069	-110.722	-20.102
91	16031	U. maxima	U-maxima	maxima	4	C32	CIAT		NA	Tanzania, United Republic Of		NA	NA	NA		-113.629	179.215	149.244
92	26944	U. maxima	U-maxima	maxima	4	C32	CIAT		NA	Unknown		NA	NA	NA		-129.611	196.568	158.61
94	16017	U. maxima	U-maxima	maxima	4	C32	CIAT		NA	Tanzania, United Republic Of		NA	NA	NA		-122.065	185.022	148.535
95	6906	U. maxima	U-maxima	maxima	4	C32	CIAT		NA	Kenya		NA	NA	NA		-125.956	191.558	155.39
97	6890	U. maxima	U-maxima	maxima	4	C32	CIAT		NA	Kenya		NA	NA	NA		-120.115	184.871	147.592
100	26723	U. maxima	U-maxima	maxima	4	C32	CIAT		NA	Unknown		NA	NA	NA		-124.813	191.421	155.838
101	26175	U. ruziziensis	agamic-group-1	ag-admixed	?	C18	CIAT	Postrated	50	Burundi	Bujumbura	820	-3.5667	29.35	1985-05-16	153.668	-49.4015	39.314
104	26171	U. ruziziensis	agamic-group-1	ruziziensis	2	C18	CIAT	Semipostrated	60	Burundi	Cibitoke	840	-3	29.2	1985-05-15	155.606	-53.5163	45.8421
105	26162	U. ruziziensis	agamic-group-1	ruziziensis	2	C18	CIAT	SEMIERECT	80	Burundi	Karuzi	1650	-3.1167	30.1333	1985-04-23	156.714	-55.3526	47.754
106	6133a	U. decumbens	agamic-group-1	decumbens-P2	2	C18	CIAT		NA	Zambia	Northern	1242	-10.15	31.8333	1972-02-04	156.416	-53.5517	46.1056
108	664	U. decumbens	agamic-group-1	decumbens-P4	4	C36	CIAT	Postrated	70	Unknown		NA	NA	NA	1976-01-01	149.872	-44.3988	33.2944
109	16503	U. decumbens	agamic-group-1	decumbens-P4	4	C36	CIAT	Postrated	80	Kenya	Trans Nzoia	1890	1.05	34.85	1984-09-25	153.629	-49.0008	39.1409
110	16494	U. decumbens	agamic-group-1	ag-admixed	2	C18	CIAT	SEMIERECT	100	Kenya	Siaya	1360	0.0833	34.2833	1984-08-16	153.738	-52.2911	44.8935
111	16133	U. brizantha	agamic-group-2	brizantha-1	4	C36	CIAT	Semipostrated	80	Ethiopia	Ilubabor	1570	8.6	36.35	1984-10-14	-3.34035	149.27	-209.774
112	26117	U. brizantha	agamic-group-2	brizantha-1	4	C36	CIAT	SEMIERECT	80	Burundi	Gitega	1730	-3.2667	29.6167	1985-05-18	5.82993	141.556	-202.631
113	26745	U. brizantha	agamic-group-1	decumbens/brizantha	4	C36	CIAT	SEMIERECT	90	Cameroon	Adamaoua	1150	7.35	13.5667	1988-06-07	118.324	-13.6378	-1.53846
114	16348	U. brizantha	agamic-group-1	brizantha-2	4	C36	CIAT	SEMIERECT	70	Ethiopia	Kaffa	1870	7.6333	36.7833	1984-11-20	102.326	27.4485	-62.029
117	6709	U. humidicola	U-humidicola	humidicola-1	7	C42	CIAT	Semipostrated	80	Zimbabwe		NA	NA	NA		-226.047	-104.042	-19.4077
118	16878	U. humidicola	U-humidicola	humidicola-admix	7	C42	CIAT	Semipostrated	50	Zimbabwe	Makoni	1500	-18.1833	31.9667	1985-02-25	-148.845	-98.3047	-3.96312
119	26407	U. humidicola	U-humidicola	humidicola-1	7	C42	CIAT	Postrated	70	Tanzania, United Republic Of	Iringa	1560	-7.7667	35.8833	1985-07-20	-230.849	-108.376	-18.8528
122	6944	U. maxima	U-maxima	maxima	4	C32	CIAT		NA	Tanzania, United Republic Of		NA	NA	NA		-135.081	199.576	160.437
123	16004	U. maxima	U-maxima	maxima	4	C32	CIAT		NA	Kenya		NA	NA	NA		-118.881	186.063	152.868
124	6171	U. maxima	U-maxima	maxima	4	C32	CIAT		NA	Unknown		NA	NA	NA		-120.282	186.067	148.946
125	16060	U. maxima	U-maxima	maxima	4	C32	CIAT		NA	Tanzania, United Republic Of		NA	NA	NA		-129.521	195.155	156.977
127	1752	U. spp.	agamic-group-1	ag-admixed	?	C36	CIAT		NA	Unknown		NA	NA	NA		147.196	-44.6734	34.4468
129	16061	U. maxima	U-maxima	maxima	4	C32	CIAT		NA	Tanzania, United Republic Of		NA	NA	NA		-129.641	194.002	155.051
PI210724	PI 210724	U. decumbens	agamic-group-1	ag-admixed	4	C36	USDA		NA	Venezuela	NA	NA	NA	NA	NA	111.925	2.45985	-25.4628
PI226049	PI 226049	U. brizantha	agamic-group-1	decumbens/brizantha	6	C54	USDA		NA	Kenya	NA	NA	NA	NA	NA	107.065	10.4631	-36.1605
PI284156	PI 284156	U. maxima	U-maxima	maxima	4	C32	USDA		NA	Republic of South Africa	NA	NA	NA	NA	NA	-135.896	189.701	150.475
PI292187	PI 292187	U. brizantha	agamic-group-1	ag-admixed	4	C36	USDA		NA	Zaire	NA	NA	NA	NA	NA	129.446	-20.5504	3.45551
PI508570	PI 508570	U. spp.	admixed	admixed	5	C45	USDA		NA	Argentina	NA	NA	NA	NA	NA	-57.7017	46.8412	22.8128
PI508571	PI 508571	U. spp.	admixed	admixed	4	C36	USDA		NA	Argentina	NA	NA	NA	NA	NA	-11.4096	37.5214	-7.164
PI657653	PI 657653	U. spp.	admixed	admixed	4	C36	USDA		NA	India	NA	NA	NA	NA	NA	-71.4983	57.0119	24.926
